# snoFlake: A network model for snoRNA–RBP complexes reveals SNORD22 as a U5 snRNP-associated splicing regulator

**DOI:** 10.64898/2026.04.02.716167

**Authors:** Kristina Sungeun Song, Marianne Cyr, Laurence Faucher-Giguère, Bernice Yeo, Vivian Kaiyan Seow, Gabrielle Deschamps-Francoeur, Sherif Abou Elela, Michelle S. Scott

**Affiliations:** Département de biochimie et de génomique fonctionnelle, Faculté de médecine et des sciences de la santé, Université de Sherbrooke, Sherbrooke, Québec, J1E 4K8, Canada; Département de microbiologie et d’infectiologie, Faculté de médecine et des sciences de la santé, Université de Sherbrooke, Sherbrooke, Québec, J1E 4K8, Canada

**Keywords:** snoRNA–RBP interactions, interaction network, alternative splicing, U5 snRNP, post-transcriptional regulation

## Abstract

Small nucleolar RNAs (snoRNAs) are canonically viewed as stable components of ribonucleoprotein complexes dedicated to RNA modification. Here, we developed snoFlake, a snoRNA-centric interaction network integrating physical and functional associations between box C/D snoRNAs and RNA-binding proteins (RBPs), challenging this narrow view. Using snoFlake, we systematically identified snoRNAs predicted to form noncanonical complexes with diverse RBPs, extending their roles into post-transcriptional regulation. We found 23 high-confidence network motifs enriched for RNA-processing functions, including a top-ranked module linking SNORD22 to U5 snRNP components PRPF8 and EFTUD2. SNORD22 co-binds with these spliceosomal RBPs at splice sites showing reduced U5 snRNP occupancy, suggesting a role in reinforcing spliceosomal engagement at suboptimal exons. Consistently, SNORD22 depletion promotes exclusion of weak cassette exons, altering transcript isoform composition and predicted coding output. Beyond SNORD22, snoFlake reveals snoRNAs with similar network profiles, providing a resource for uncovering previously uncharacterized snoRNA–RBP complexes and expanding the functional snoRNome.
