## Supplemental Table 2 for "snoFlake: A network model for snoRNA–RBP complexes reveals SNORD22 as a U5 snRNP-associated splicing regulator"

### Sheet: Sheet1
Primer name	Primer sequence (5′→3′)	Assay type	Gene	Note
SNORD22.F1	CTAGTCCCAGAGCCTGTAAA	RT–qPCR	SNORD22
SNORD22.R1	GGAACAAATCTTCCTCTTCTCC	RT–qPCR	SNORD22
MRPL19.F1	AAGGAGAAAAGTACTCCACATTCCAGAG	RT–qPCR	MRPL19	Housekeeping
MRPL19.R1	TGGGTCAGCTGTAGTAACACGA	RT–qPCR	MRPL19	Housekeeping
RPPH1.F1	TGAGTGCGTCCTGTCACTCCA	RT–qPCR	RPPH1	Housekeeping
RPPH1.R1	ACTCACCTCCCCGAAGCTCA	RT–qPCR	RPPH1	Housekeeping
YWHAZ.F1	TCCCCAATGCTTCACAAGCAGA	RT–qPCR	YWHAZ	Housekeeping
YWHAZ.R1	TCTTGTCATCACCAGCGGCAA	RT–qPCR	YWHAZ	Housekeeping
SRRT_long.F1	GAGGCAACAGATGCAGGATT	ddPCR	SRRT
SRRT_long.R1	TCGATGAGCGGGTGTAGTT	ddPCR	SRRT
SRRT_short.F1	GTGATGAAGACCTTCAAGGAGT	ddPCR	SRRT
SRRT_short.R1	AGACCGAAACCACTCCTCAT	ddPCR	SRRT
USP36_long.F1	ATCCTGTATTGGTCCCCCAAGT	ddPCR	USP36
USP36_long.R1	AGCCTGCGTTTGACGATCCA	ddPCR	USP36
USP36_short.F1	ACACTTCCGCTTTGGGAACCA	ddPCR	USP36
USP36_short.R1	CCTGCGTTTGACGATCCAACTT	ddPCR	USP36
